# Root Hydraulic Conductivity and Transpiration in Arabidopsis: Coordination Revealed by a High-Stomatal-Density Mutant

**DOI:** 10.64898/2025.12.17.694893

**Authors:** Pablo Daniel Cáceres, Carlos Augusto Manacorda, Moira Romina Sutka, Sebastián Asurmendi, Gabriela Amodeo, Irene Baroli

## Abstract

**Background and aims:** Understanding the coordination between root and shoot hydraulics is fundamental for improving plant performance under water stress. In this study, we investigated how shoot traits that enhance transpiration influence root hydraulic properties, using the *Arabidopsis thaliana* double mutant *epf1 epf2*, characterized by high stomatal density and increased transpiration.

**Methods:** Plant lines *epf1 epf2* and Col-0 (wild type) were grown hydroponically and compared for stomatal traits, rate of water loss, leaf and root water relations, aquaporin expression, and root hydraulic conductivity (Lp_r_). Then, to assess responses to water deficit, osmotic stress was induced by adding 2% polyethylene glycol (PEG) to the nutrient solution seven days before measurements.

**Key results:** The *epf1 epf2* double mutant exhibited ∼150% higher stomatal density, yet stomatal conductance and short-term rosette water loss increased by only ∼30% relative to wild type. Despite higher water loss, the mutant maintained its leaf relative water content, concomitant with a more negative leaf osmotic potential; root osmotic potential was similar between genotypes. *epf1 epf2* showed lower Lp_r_ than Col-0. Aquaporin transcript levels and the relative aquaporin contribution to root water transport did not differ between genotypes. Under osmotic stress, Col-0 instead showed lower Lp_r_ than *epf1 epf2*, again without changes in aquaporin expression or relative contribution.

**Conclusions:** Our results highlight an active contribution of the root as a modulator of the whole-plant hydraulic balance. Across scenarios where xylem tension was expected to increase, stomatal aperture and Lp_r_ decreased. We suggest that enhanced transpiration elevates xylem tension, which acts as a long-distance cue, eliciting coordinated reductions in stomatal aperture and Lp_r,_ thereby constraining water flux.
