## Supplementary material for "Root Hydraulic Conductivity and Transpiration in Arabidopsis: Coordination Revealed by a High-Stomatal-Density Mutant": Table Suppl 1 Oligonucleotide primers

### Sheet: Table S5
Table S1. List of primers used for qRT-PCR.
For qRT-PCR
AGI identifier	Name	Forward Primer (5'-3')	Reverse Primer (5'-3')	Notes
AT3G62250	UBQ5 ubiquitin-40S ribosomal protein S27a-3	CGGACCAGCAGCGATTGATT	ACGGAGGACGAGATGAAGCG	Reference gene selected based on previous results [1]
AT5G60390	EF1-alpha Elongation factor 1-alpha	ATTGGTAACGGTTACGCCCC	TCTCCTTACCAGAACGCCTGTC	Reference gene selected based on previous results [1]
AT3G61430	PIP1;1	GCTATCTGTGGTGCTGGAGT	TCTAGCTGGGTTGATGCCTG
AT2G45960	PIP1;2	AGGCTTTGGGAGGTGGAGC	GGTCATCCCAAGCGTTGTCCT
AT4G00430	PIP1;4	GTACATCGGCTCAGTCCACC	GATCATGCCACCAAAAGCCC
AT3G53420	PIP2;1	CAAAGGATGTGGAAGCCGTTC	GTGGCTACGAACTCTGCGAT
AT2G37170	PIP2;2	TGTCCTAAGGGCTTCAGGTT	CACCACAATGAAAACAGAAAAACA
AT2G37180	PIP2;3	CTCCAAGTCCCTCGGTTCAT	GAAGAAGCTAAGATACGAGTGGAA
AT5G60660	PIP2;4	GCTTTGCCGTCTTCATGGTT	CCAAAGGAGCCAAATGAGCC
AT3G54820	PIP2;5	AGTCTGCTTACTTCACCCGC	GTTGATACCAGTGCCCGTGA
AT2G39010	PIP2;6	TCGTACATGGTGGCTCAGTG	ACCCCAACGCCAACATTGTA
AT4G35100	PIP2;7	TCATCGGCCACAAGAAGCAA	TAACCAAGAGCTCGCACCAA
AT4G19030	NIP1;1	TACCATTGCCTTCGCCTCTT	CCCACTGGTGATGATCCGAT
AT2G34390	NIP2;1	GAGCAAAAGCAACCACGGAA	GCAAGAAATGGACAGAGAGCAA
AT2G36830	TIP1;1	TAACCCTGCCGTCACTTTCG	TAAGGATGAGGCAAGCGACG
[1] Manacorda, C. A., et al., (2013) Salicylic Acid Determines Differential Senescence Produced by Two Turnip mosaic virus Strains Involving Reactive Oxygen Species and Early Transcriptomic Changes. Molecular plant-microbe interactions : MPMI 26: 1486–98
